# The risks of using the chi-square periodogram to estimate the period of biological rhythms

**DOI:** 10.1101/2020.08.14.251512

**Authors:** Michael C. Tackenberg, Jacob J. Hughey

**Affiliations:** Department of Biomedical Informatics, Vanderbilt University Medical Center, Nashville, TN, USA; Department of Biological Sciences, Vanderbilt University, Nashville, TN, USA

## Abstract

The chi-square periodogram (CSP), developed over 40 years ago, continues to be one of the most popular methods to estimate the period of circadian (circa 24-h) rhythms. Previous work has indicated the CSP is sometimes less accurate than other methods, but understanding of why and under what conditions remains incomplete. Using simulated rhythmic time-courses, we found that the CSP is prone to underestimating the period in a manner that depends on the true period and the length of the time-course. This underestimation bias is most severe in short time-courses (e.g., 3 days), but is also visible in longer simulated time-courses (e.g., 12 days) and in experimental time-courses of mouse wheel-running and ex vivo bioluminescence. We traced the source of the bias to discontinuities in the periodogram that are related to the number of time-points the CSP uses to calculate the observed variance for a given test period. By revising the calculation to avoid discontinuities, we developed a new version, the greedy CSP, that shows reduced bias and improved accuracy. Nonetheless, even the greedy CSP tended to be less accurate on our simulated time-courses than an alternative method, namely the Lomb-Scargle periodogram. Thus, although our study describes a major improvement to a classic method, it also suggests that users should generally avoid the CSP when estimating the period of biological rhythms.
