## Supplemental Tables for "The risks of using the chi-square periodogram to estimate the period of biological rhythms"

### Sheet: Supp Table 1
methodName	period	Days	amp	rhyFuncName	meanError	sdError	meanAbsError
Standard CSP	22.5	3	2	Sine	0.185	0.294	0.261
Conservative CSP	22.5	3	2	Sine	0.232	0.504	0.44
Greedy CSP	22.5	3	2	Sine	-0.283	0.301	0.327
Lomb-Scargle	22.5	3	2	Sine	0.006	0.163	0.136
Padded FFT	22.5	3	2	Sine	0.058	0.193	0.167
Standard CSP	23	3	2	Sine	0.223	0.278	0.285
Conservative CSP	23	3	2	Sine	0.387	0.433	0.489
Greedy CSP	23	3	2	Sine	-0.197	0.327	0.313
Lomb-Scargle	23	3	2	Sine	0.02	0.187	0.157
Padded FFT	23	3	2	Sine	0.103	0.186	0.178
Standard CSP	23.5	3	2	Sine	0.131	0.251	0.233
Conservative CSP	23.5	3	2	Sine	0.43	0.538	0.542
Greedy CSP	23.5	3	2	Sine	-0.199	0.318	0.309
Lomb-Scargle	23.5	3	2	Sine	0.006	0.16	0.122
Padded FFT	23.5	3	2	Sine	0.135	0.185	0.194
Standard CSP	24	3	2	Sine	-0.143	0.137	0.143
Conservative CSP	24	3	2	Sine	0.347	0.537	0.519
Greedy CSP	24	3	2	Sine	-0.15	0.433	0.398
Lomb-Scargle	24	3	2	Sine	0.007	0.118	0.095
Padded FFT	24	3	2	Sine	0.178	0.144	0.197
Standard CSP	24.5	3	2	Sine	-0.575	0.101	0.575
Conservative CSP	24.5	3	2	Sine	0.359	0.473	0.473
Greedy CSP	24.5	3	2	Sine	-0.165	0.463	0.395
Lomb-Scargle	24.5	3	2	Sine	-0.018	0.17	0.137
Padded FFT	24.5	3	2	Sine	0.228	0.157	0.237
Standard CSP	25	3	2	Sine	-1.038	0.055	1.038
Conservative CSP	25	3	2	Sine	0.322	0.58	0.53
Greedy CSP	25	3	2	Sine	-0.287	0.439	0.407
Lomb-Scargle	25	3	2	Sine	0.035	0.245	0.207
Padded FFT	25	3	2	Sine	0.262	0.165	0.264
Standard CSP	25.5	3	2	Sine	-1.514	0.038	1.514
Conservative CSP	25.5	3	2	Sine	0.385	0.588	0.581
Greedy CSP	25.5	3	2	Sine	-0.288	0.459	0.424
Lomb-Scargle	25.5	3	2	Sine	-0.026	0.267	0.23
Padded FFT	25.5	3	2	Sine	0.31	0.199	0.319
Standard CSP	22.5	6	2	Sine	0.059	0.103	0.095
Conservative CSP	22.5	6	2	Sine	0.091	0.173	0.153
Greedy CSP	22.5	6	2	Sine	-0.029	0.109	0.085
Lomb-Scargle	22.5	6	2	Sine	-0.001	0.057	0.047
Padded FFT	22.5	6	2	Sine	0.004	0.042	0.032
Standard CSP	23	6	2	Sine	0.055	0.097	0.079
Conservative CSP	23	6	2	Sine	0.081	0.195	0.167
Greedy CSP	23	6	2	Sine	-0.024	0.099	0.072
Lomb-Scargle	23	6	2	Sine	-0.002	0.047	0.038
Padded FFT	23	6	2	Sine	0.005	0.042	0.033
Standard CSP	23.5	6	2	Sine	0.063	0.116	0.107
Conservative CSP	23.5	6	2	Sine	0.17	0.208	0.216
Greedy CSP	23.5	6	2	Sine	-0.054	0.118	0.1
Lomb-Scargle	23.5	6	2	Sine	0.001	0.056	0.046
Padded FFT	23.5	6	2	Sine	0.024	0.04	0.039
Standard CSP	24	6	2	Sine	-0.032	0.058	0.032
Conservative CSP	24	6	2	Sine	0.092	0.203	0.182
Greedy CSP	24	6	2	Sine	-0.046	0.134	0.106
Lomb-Scargle	24	6	2	Sine	-0.003	0.048	0.038
Padded FFT	24	6	2	Sine	0.021	0.047	0.04
Standard CSP	24.5	6	2	Sine	-0.5	0	0.5
Conservative CSP	24.5	6	2	Sine	0.102	0.219	0.19
Greedy CSP	24.5	6	2	Sine	-0.044	0.142	0.112
Lomb-Scargle	24.5	6	2	Sine	-0.007	0.062	0.05
Padded FFT	24.5	6	2	Sine	0.024	0.047	0.043
Standard CSP	25	6	2	Sine	0.056	0.304	0.202
Conservative CSP	25	6	2	Sine	0.14	0.194	0.19
Greedy CSP	25	6	2	Sine	-0.041	0.126	0.103
Lomb-Scargle	25	6	2	Sine	0.016	0.074	0.065
Padded FFT	25	6	2	Sine	0.032	0.059	0.054
Standard CSP	25.5	6	2	Sine	0.072	0.168	0.146
Conservative CSP	25.5	6	2	Sine	0.077	0.204	0.177
Greedy CSP	25.5	6	2	Sine	-0.044	0.122	0.104
Lomb-Scargle	25.5	6	2	Sine	-0.003	0.063	0.05
Padded FFT	25.5	6	2	Sine	0.02	0.058	0.05
Standard CSP	22.5	12	2	Sine	0.011	0.037	0.015
Conservative CSP	22.5	12	2	Sine	0.029	0.067	0.051
Greedy CSP	22.5	12	2	Sine	-0.008	0.031	0.01
Lomb-Scargle	22.5	12	2	Sine	-0.003	0.016	0.013
Padded FFT	22.5	12	2	Sine	-0.003	0.013	0.009
Standard CSP	23	12	2	Sine	0.01	0.036	0.014
Conservative CSP	23	12	2	Sine	0.031	0.065	0.047
Greedy CSP	23	12	2	Sine	-0.006	0.042	0.018
Lomb-Scargle	23	12	2	Sine	0.002	0.019	0.016
Padded FFT	23	12	2	Sine	0.001	0.014	0.011
Standard CSP	23.5	12	2	Sine	0.021	0.046	0.025
Conservative CSP	23.5	12	2	Sine	0.04	0.079	0.064
Greedy CSP	23.5	12	2	Sine	-0.004	0.042	0.018
Lomb-Scargle	23.5	12	2	Sine	0	0.018	0.014
Padded FFT	23.5	12	2	Sine	0	0.019	0.015
Standard CSP	24	12	2	Sine	-0.002	0.014	0.002
Conservative CSP	24	12	2	Sine	0.036	0.066	0.052
Greedy CSP	24	12	2	Sine	-0.002	0.049	0.024
Lomb-Scargle	24	12	2	Sine	0.001	0.017	0.015
Padded FFT	24	12	2	Sine	0.001	0.018	0.014
Standard CSP	24.5	12	2	Sine	0.028	0.051	0.034
Conservative CSP	24.5	12	2	Sine	0.038	0.065	0.052
Greedy CSP	24.5	12	2	Sine	-0.01	0.041	0.018
Lomb-Scargle	24.5	12	2	Sine	-0.001	0.019	0.016
Padded FFT	24.5	12	2	Sine	0	0.016	0.012
Standard CSP	25	12	2	Sine	0.025	0.048	0.029
Conservative CSP	25	12	2	Sine	0.04	0.074	0.058
Greedy CSP	25	12	2	Sine	-0.009	0.045	0.021
Lomb-Scargle	25	12	2	Sine	0.001	0.025	0.021
Padded FFT	25	12	2	Sine	-0.002	0.017	0.015
Standard CSP	25.5	12	2	Sine	0.02	0.055	0.034
Conservative CSP	25.5	12	2	Sine	0.033	0.077	0.061
Greedy CSP	25.5	12	2	Sine	-0.021	0.052	0.031
Lomb-Scargle	25.5	12	2	Sine	0.003	0.019	0.014
Padded FFT	25.5	12	2	Sine	0.001	0.018	0.015

### Sheet: Supp Table 2
methodName	period	Days	amp	rhyFuncName	meanError	sdError	meanAbsError
Standard CSP	22.5	3	2	Sine	0.156	0.297	0.26
Conservative CSP	22.5	3	2	Sine	0.278	0.544	0.478
Greedy CSP	22.5	3	2	Sine	-0.297	0.296	0.343
Lomb-Scargle	22.5	3	2	Sine	-0.01	0.159	0.134
Padded FFT	22.5	3	2	Sine	0.032	0.166	0.138
Standard CSP	22.5	3	2	Sawtooth	0.133	0.218	0.201
Conservative CSP	22.5	3	2	Sawtooth	0.17	0.452	0.38
Greedy CSP	22.5	3	2	Sawtooth	-0.125	0.248	0.221
Lomb-Scargle	22.5	3	2	Sawtooth	0.011	0.184	0.154
Padded FFT	22.5	3	2	Sawtooth	0.07	0.259	0.199
Standard CSP	22.5	3	2	Square	0.11	0.216	0.196
Conservative CSP	22.5	3	2	Square	0.213	0.33	0.313
Greedy CSP	22.5	3	2	Square	-0.172	0.147	0.188
Lomb-Scargle	22.5	3	2	Square	0.007	0.167	0.14
Padded FFT	22.5	3	2	Square	0.063	0.207	0.183
Standard CSP	23	3	2	Sine	0.232	0.279	0.294
Conservative CSP	23	3	2	Sine	0.409	0.473	0.513
Greedy CSP	23	3	2	Sine	-0.241	0.312	0.317
Lomb-Scargle	23	3	2	Sine	0.025	0.189	0.164
Padded FFT	23	3	2	Sine	0.091	0.188	0.17
Standard CSP	23	3	2	Sawtooth	0.103	0.283	0.237
Conservative CSP	23	3	2	Sawtooth	0.265	0.441	0.397
Greedy CSP	23	3	2	Sawtooth	-0.189	0.249	0.245
Lomb-Scargle	23	3	2	Sawtooth	0.031	0.208	0.178
Padded FFT	23	3	2	Sawtooth	0.123	0.245	0.214
Standard CSP	23	3	2	Square	0.118	0.167	0.168
Conservative CSP	23	3	2	Square	0.241	0.314	0.325
Greedy CSP	23	3	2	Square	-0.122	0.176	0.166
Lomb-Scargle	23	3	2	Square	-0.019	0.202	0.173
Padded FFT	23	3	2	Square	0.08	0.202	0.175
Standard CSP	23.5	3	2	Sine	0.142	0.217	0.216
Conservative CSP	23.5	3	2	Sine	0.427	0.556	0.545
Greedy CSP	23.5	3	2	Sine	-0.187	0.321	0.315
Lomb-Scargle	23.5	3	2	Sine	0.002	0.141	0.113
Padded FFT	23.5	3	2	Sine	0.138	0.16	0.178
Standard CSP	23.5	3	2	Sawtooth	0.144	0.223	0.218
Conservative CSP	23.5	3	2	Sawtooth	0.26	0.465	0.414
Greedy CSP	23.5	3	2	Sawtooth	-0.184	0.282	0.272
Lomb-Scargle	23.5	3	2	Sawtooth	-0.013	0.181	0.146
Padded FFT	23.5	3	2	Sawtooth	0.114	0.231	0.194
Standard CSP	23.5	3	2	Square	0.085	0.181	0.153
Conservative CSP	23.5	3	2	Square	0.252	0.363	0.352
Greedy CSP	23.5	3	2	Square	-0.138	0.197	0.188
Lomb-Scargle	23.5	3	2	Square	-0.015	0.154	0.122
Padded FFT	23.5	3	2	Square	0.119	0.169	0.166
Standard CSP	24	3	2	Sine	-0.132	0.129	0.132
Conservative CSP	24	3	2	Sine	0.379	0.46	0.491
Greedy CSP	24	3	2	Sine	-0.136	0.39	0.346
Lomb-Scargle	24	3	2	Sine	0.017	0.114	0.098
Padded FFT	24	3	2	Sine	0.19	0.153	0.211
Standard CSP	24	3	2	Sawtooth	-0.124	0.14	0.124
Conservative CSP	24	3	2	Sawtooth	0.112	0.464	0.38
Greedy CSP	24	3	2	Sawtooth	-0.22	0.341	0.332
Lomb-Scargle	24	3	2	Sawtooth	0.005	0.254	0.195
Padded FFT	24	3	2	Sawtooth	0.174	0.245	0.229
Standard CSP	24	3	2	Square	-0.075	0.091	0.075
Conservative CSP	24	3	2	Square	0.237	0.308	0.315
Greedy CSP	24	3	2	Square	-0.119	0.196	0.177
Lomb-Scargle	24	3	2	Square	0.019	0.136	0.108
Padded FFT	24	3	2	Square	0.197	0.144	0.21
Standard CSP	24.5	3	2	Sine	-0.556	0.096	0.556
Conservative CSP	24.5	3	2	Sine	0.304	0.526	0.486
Greedy CSP	24.5	3	2	Sine	-0.237	0.413	0.383
Lomb-Scargle	24.5	3	2	Sine	0.037	0.191	0.157
Padded FFT	24.5	3	2	Sine	0.233	0.135	0.238
Standard CSP	24.5	3	2	Sawtooth	-0.566	0.091	0.566
Conservative CSP	24.5	3	2	Sawtooth	0.171	0.478	0.361
Greedy CSP	24.5	3	2	Sawtooth	-0.211	0.304	0.291
Lomb-Scargle	24.5	3	2	Sawtooth	-0.014	0.261	0.205
Padded FFT	24.5	3	2	Sawtooth	0.194	0.194	0.218
Standard CSP	24.5	3	2	Square	-0.531	0.065	0.531
Conservative CSP	24.5	3	2	Square	0.237	0.323	0.317
Greedy CSP	24.5	3	2	Square	-0.153	0.258	0.235
Lomb-Scargle	24.5	3	2	Square	0.029	0.216	0.179
Padded FFT	24.5	3	2	Square	0.227	0.129	0.232
Standard CSP	25	3	2	Sine	-1.048	0.07	1.048
Conservative CSP	25	3	2	Sine	0.348	0.525	0.498
Greedy CSP	25	3	2	Sine	-0.229	0.41	0.379
Lomb-Scargle	25	3	2	Sine	0.039	0.282	0.244
Padded FFT	25	3	2	Sine	0.293	0.159	0.297
Standard CSP	25	3	2	Sawtooth	-1.034	0.067	1.034
Conservative CSP	25	3	2	Sawtooth	0.301	0.475	0.437
Greedy CSP	25	3	2	Sawtooth	-0.124	0.376	0.306
Lomb-Scargle	25	3	2	Sawtooth	0.053	0.357	0.293
Padded FFT	25	3	2	Sawtooth	0.283	0.189	0.294
Standard CSP	25	3	2	Square	-1.014	0.04	1.014
Conservative CSP	25	3	2	Square	0.222	0.342	0.316
Greedy CSP	25	3	2	Square	-0.158	0.256	0.236
Lomb-Scargle	25	3	2	Square	-0.014	0.276	0.244
Padded FFT	25	3	2	Square	0.273	0.142	0.275
Standard CSP	25.5	3	2	Sine	-1.529	0.059	1.529
Conservative CSP	25.5	3	2	Sine	0.321	0.525	0.489
Greedy CSP	25.5	3	2	Sine	-0.264	0.46	0.394
Lomb-Scargle	25.5	3	2	Sine	-0.014	0.289	0.249
Padded FFT	25.5	3	2	Sine	0.295	0.176	0.299
Standard CSP	25.5	3	2	Sawtooth	-1.533	0.06	1.533
Conservative CSP	25.5	3	2	Sawtooth	0.199	0.508	0.419
Greedy CSP	25.5	3	2	Sawtooth	-0.236	0.403	0.368
Lomb-Scargle	25.5	3	2	Sawtooth	-0.012	0.359	0.297
Padded FFT	25.5	3	2	Sawtooth	0.287	0.239	0.315
Standard CSP	25.5	3	2	Square	-1.51	0.03	1.51
Conservative CSP	25.5	3	2	Square	0.211	0.292	0.289
Greedy CSP	25.5	3	2	Square	-0.162	0.281	0.234
Lomb-Scargle	25.5	3	2	Square	-0.027	0.328	0.287
Padded FFT	25.5	3	2	Square	0.262	0.201	0.272
Standard CSP	22.5	6	2	Sine	0.059	0.105	0.093
Conservative CSP	22.5	6	2	Sine	0.111	0.189	0.167
Greedy CSP	22.5	6	2	Sine	-0.03	0.118	0.098
Lomb-Scargle	22.5	6	2	Sine	-0.004	0.06	0.048
Padded FFT	22.5	6	2	Sine	0.006	0.042	0.033
Standard CSP	22.5	6	2	Sawtooth	0.035	0.097	0.071
Conservative CSP	22.5	6	2	Sawtooth	0.09	0.156	0.134
Greedy CSP	22.5	6	2	Sawtooth	-0.02	0.082	0.056
Lomb-Scargle	22.5	6	2	Sawtooth	0.015	0.061	0.053
Padded FFT	22.5	6	2	Sawtooth	0.013	0.043	0.034
Standard CSP	22.5	6	2	Square	0.038	0.063	0.05
Conservative CSP	22.5	6	2	Square	0.073	0.109	0.095
Greedy CSP	22.5	6	2	Square	-0.021	0.059	0.037
Lomb-Scargle	22.5	6	2	Square	-0.012	0.067	0.057
Padded FFT	22.5	6	2	Square	0.005	0.035	0.026
Standard CSP	23	6	2	Sine	0.061	0.126	0.111
Conservative CSP	23	6	2	Sine	0.126	0.21	0.19
Greedy CSP	23	6	2	Sine	-0.039	0.111	0.089
Lomb-Scargle	23	6	2	Sine	0.003	0.05	0.042
Padded FFT	23	6	2	Sine	0.017	0.051	0.041
Standard CSP	23	6	2	Sawtooth	0.057	0.09	0.077
Conservative CSP	23	6	2	Sawtooth	0.098	0.164	0.15
Greedy CSP	23	6	2	Sawtooth	-0.026	0.092	0.066
Lomb-Scargle	23	6	2	Sawtooth	-0.003	0.046	0.039
Padded FFT	23	6	2	Sawtooth	0.012	0.043	0.035
Standard CSP	23	6	2	Square	0.044	0.074	0.062
Conservative CSP	23	6	2	Square	0.088	0.127	0.122
Greedy CSP	23	6	2	Square	-0.031	0.072	0.055
Lomb-Scargle	23	6	2	Square	-0.003	0.039	0.033
Padded FFT	23	6	2	Square	0.014	0.036	0.029
Standard CSP	23.5	6	2	Sine	0.085	0.103	0.103
Conservative CSP	23.5	6	2	Sine	0.133	0.168	0.169
Greedy CSP	23.5	6	2	Sine	-0.036	0.109	0.084
Lomb-Scargle	23.5	6	2	Sine	-0.004	0.064	0.052
Padded FFT	23.5	6	2	Sine	0.017	0.049	0.042
Standard CSP	23.5	6	2	Sawtooth	0.041	0.085	0.067
Conservative CSP	23.5	6	2	Sawtooth	0.072	0.158	0.13
Greedy CSP	23.5	6	2	Sawtooth	-0.031	0.101	0.077
Lomb-Scargle	23.5	6	2	Sawtooth	0.002	0.064	0.053
Padded FFT	23.5	6	2	Sawtooth	0.017	0.045	0.039
Standard CSP	23.5	6	2	Square	0.034	0.078	0.058
Conservative CSP	23.5	6	2	Square	0.072	0.137	0.122
Greedy CSP	23.5	6	2	Square	-0.015	0.081	0.053
Lomb-Scargle	23.5	6	2	Square	-0.011	0.059	0.049
Padded FFT	23.5	6	2	Square	0.021	0.037	0.035
Standard CSP	24	6	2	Sine	-0.03	0.05	0.03
Conservative CSP	24	6	2	Sine	0.127	0.186	0.187
Greedy CSP	24	6	2	Sine	-0.029	0.112	0.085
Lomb-Scargle	24	6	2	Sine	0.01	0.041	0.034
Padded FFT	24	6	2	Sine	0.033	0.044	0.045
Standard CSP	24	6	2	Sawtooth	-0.028	0.051	0.028
Conservative CSP	24	6	2	Sawtooth	0.103	0.168	0.159
Greedy CSP	24	6	2	Sawtooth	-0.016	0.115	0.088
Lomb-Scargle	24	6	2	Sawtooth	-0.001	0.058	0.045
Padded FFT	24	6	2	Sawtooth	0.029	0.05	0.045
Standard CSP	24	6	2	Square	-0.023	0.049	0.023
Conservative CSP	24	6	2	Square	0.093	0.128	0.125
Greedy CSP	24	6	2	Square	-0.018	0.08	0.058
Lomb-Scargle	24	6	2	Square	0.001	0.048	0.04
Padded FFT	24	6	2	Square	0.025	0.041	0.039
Standard CSP	24.5	6	2	Sine	-0.501	0.01	0.501
Conservative CSP	24.5	6	2	Sine	0.117	0.205	0.185
Greedy CSP	24.5	6	2	Sine	-0.041	0.114	0.091
Lomb-Scargle	24.5	6	2	Sine	-0.007	0.065	0.055
Padded FFT	24.5	6	2	Sine	0.014	0.048	0.039
Standard CSP	24.5	6	2	Sawtooth	-0.5	0	0.5
Conservative CSP	24.5	6	2	Sawtooth	0.075	0.157	0.137
Greedy CSP	24.5	6	2	Sawtooth	-0.022	0.102	0.078
Lomb-Scargle	24.5	6	2	Sawtooth	-0.011	0.074	0.06
Padded FFT	24.5	6	2	Sawtooth	0.03	0.05	0.046
Standard CSP	24.5	6	2	Square	-0.5	0	0.5
Conservative CSP	24.5	6	2	Square	0.064	0.124	0.096
Greedy CSP	24.5	6	2	Square	-0.024	0.077	0.054
Lomb-Scargle	24.5	6	2	Square	0.008	0.073	0.064
Padded FFT	24.5	6	2	Square	0.029	0.043	0.041
Standard CSP	25	6	2	Sine	0.01	0.292	0.176
Conservative CSP	25	6	2	Sine	0.143	0.19	0.179
Greedy CSP	25	6	2	Sine	-0.054	0.117	0.09
Lomb-Scargle	25	6	2	Sine	-0.002	0.065	0.052
Padded FFT	25	6	2	Sine	0.024	0.054	0.048
Standard CSP	25	6	2	Sawtooth	0.067	0.113	0.099
Conservative CSP	25	6	2	Sawtooth	0.102	0.168	0.146
Greedy CSP	25	6	2	Sawtooth	-0.017	0.108	0.083
Lomb-Scargle	25	6	2	Sawtooth	-0.004	0.07	0.058
Padded FFT	25	6	2	Sawtooth	0.02	0.062	0.054
Standard CSP	25	6	2	Square	0.054	0.11	0.09
Conservative CSP	25	6	2	Square	0.11	0.127	0.128
Greedy CSP	25	6	2	Square	-0.036	0.085	0.064
Lomb-Scargle	25	6	2	Square	0.006	0.064	0.054
Padded FFT	25	6	2	Square	0.028	0.046	0.044
Standard CSP	25.5	6	2	Sine	0.08	0.154	0.134
Conservative CSP	25.5	6	2	Sine	0.099	0.223	0.193
Greedy CSP	25.5	6	2	Sine	-0.042	0.126	0.102
Lomb-Scargle	25.5	6	2	Sine	-0.011	0.059	0.05
Padded FFT	25.5	6	2	Sine	0.015	0.061	0.049
Standard CSP	25.5	6	2	Sawtooth	0.071	0.123	0.113
Conservative CSP	25.5	6	2	Sawtooth	0.11	0.182	0.17
Greedy CSP	25.5	6	2	Sawtooth	-0.01	0.116	0.09
Lomb-Scargle	25.5	6	2	Sawtooth	0	0.078	0.063
Padded FFT	25.5	6	2	Sawtooth	0.018	0.071	0.06
Standard CSP	25.5	6	2	Square	0.053	0.092	0.079
Conservative CSP	25.5	6	2	Square	0.084	0.137	0.12
Greedy CSP	25.5	6	2	Square	-0.023	0.08	0.061
Lomb-Scargle	25.5	6	2	Square	-0.002	0.058	0.05
Padded FFT	25.5	6	2	Square	0.017	0.042	0.037

### Sheet: Supp Table 3
methodName	period	Days	amp	rhyFuncName	meanError	sdError	meanAbsError
Standard CSP	22.5	3	1	Sine	0.215	0.619	0.533
Conservative CSP	22.5	3	1	Sine	0.236	1.087	0.828
Greedy CSP	22.5	3	1	Sine	-0.268	0.559	0.508
Lomb-Scargle	22.5	3	1	Sine	-0.021	0.225	0.181
Padded FFT	22.5	3	1	Sine	0.029	0.246	0.199
Standard CSP	22.5	3	2	Sine	0.208	0.269	0.268
Conservative CSP	22.5	3	2	Sine	0.268	0.539	0.476
Greedy CSP	22.5	3	2	Sine	-0.206	0.271	0.274
Lomb-Scargle	22.5	3	2	Sine	0.004	0.166	0.134
Padded FFT	22.5	3	2	Sine	0.06	0.204	0.175
Standard CSP	22.5	3	4	Sine	0.223	0.156	0.229
Conservative CSP	22.5	3	4	Sine	0.376	0.277	0.396
Greedy CSP	22.5	3	4	Sine	-0.23	0.138	0.234
Lomb-Scargle	22.5	3	4	Sine	0.012	0.134	0.117
Padded FFT	22.5	3	4	Sine	0.059	0.156	0.142
Standard CSP	23	3	1	Sine	0.109	0.514	0.427
Conservative CSP	23	3	1	Sine	0.191	0.967	0.787
Greedy CSP	23	3	1	Sine	-0.315	0.536	0.517
Lomb-Scargle	23	3	1	Sine	0.031	0.253	0.205
Padded FFT	23	3	1	Sine	0.091	0.288	0.239
Standard CSP	23	3	2	Sine	0.164	0.323	0.298
Conservative CSP	23	3	2	Sine	0.372	0.518	0.5
Greedy CSP	23	3	2	Sine	-0.234	0.299	0.322
Lomb-Scargle	23	3	2	Sine	0.019	0.179	0.152
Padded FFT	23	3	2	Sine	0.095	0.167	0.158
Standard CSP	23	3	4	Sine	0.18	0.153	0.198
Conservative CSP	23	3	4	Sine	0.327	0.231	0.345
Greedy CSP	23	3	4	Sine	-0.161	0.192	0.205
Lomb-Scargle	23	3	4	Sine	0.003	0.157	0.139
Padded FFT	23	3	4	Sine	0.079	0.153	0.136
Standard CSP	23.5	3	1	Sine	-0.01	0.363	0.296
Conservative CSP	23.5	3	1	Sine	0.333	0.956	0.809
Greedy CSP	23.5	3	1	Sine	-0.136	0.595	0.496
Lomb-Scargle	23.5	3	1	Sine	0.009	0.235	0.187
Padded FFT	23.5	3	1	Sine	0.146	0.271	0.251
Standard CSP	23.5	3	2	Sine	0.135	0.242	0.231
Conservative CSP	23.5	3	2	Sine	0.361	0.553	0.523
Greedy CSP	23.5	3	2	Sine	-0.225	0.332	0.343
Lomb-Scargle	23.5	3	2	Sine	0.002	0.137	0.106
Padded FFT	23.5	3	2	Sine	0.125	0.165	0.173
Standard CSP	23.5	3	4	Sine	0.168	0.142	0.174
Conservative CSP	23.5	3	4	Sine	0.34	0.269	0.366
Greedy CSP	23.5	3	4	Sine	-0.189	0.241	0.257
Lomb-Scargle	23.5	3	4	Sine	0.001	0.113	0.093
Padded FFT	23.5	3	4	Sine	0.124	0.13	0.146
Standard CSP	24	3	1	Sine	-0.319	0.296	0.319
Conservative CSP	24	3	1	Sine	0.387	1.066	0.897
Greedy CSP	24	3	1	Sine	-0.038	0.651	0.528
Lomb-Scargle	24	3	1	Sine	0.03	0.221	0.185
Padded FFT	24	3	1	Sine	0.21	0.286	0.29
Standard CSP	24	3	2	Sine	-0.172	0.176	0.172
Conservative CSP	24	3	2	Sine	0.232	0.496	0.448
Greedy CSP	24	3	2	Sine	-0.253	0.442	0.443
Lomb-Scargle	24	3	2	Sine	-0.007	0.153	0.117
Padded FFT	24	3	2	Sine	0.177	0.173	0.207
Standard CSP	24	3	4	Sine	-0.05	0.067	0.05
Conservative CSP	24	3	4	Sine	0.36	0.284	0.384
Greedy CSP	24	3	4	Sine	-0.174	0.296	0.282
Lomb-Scargle	24	3	4	Sine	0.013	0.06	0.054
Padded FFT	24	3	4	Sine	0.181	0.103	0.185
Standard CSP	24.5	3	1	Sine	-0.774	0.27	0.774
Conservative CSP	24.5	3	1	Sine	0.327	1.063	0.891
Greedy CSP	24.5	3	1	Sine	-0.209	0.601	0.491
Lomb-Scargle	24.5	3	1	Sine	0.053	0.287	0.229
Padded FFT	24.5	3	1	Sine	0.247	0.263	0.291
Standard CSP	24.5	3	2	Sine	-0.575	0.099	0.575
Conservative CSP	24.5	3	2	Sine	0.301	0.591	0.501
Greedy CSP	24.5	3	2	Sine	-0.269	0.408	0.387
Lomb-Scargle	24.5	3	2	Sine	-0.04	0.163	0.141
Padded FFT	24.5	3	2	Sine	0.187	0.145	0.198
Standard CSP	24.5	3	4	Sine	-0.508	0.027	0.508
Conservative CSP	24.5	3	4	Sine	0.37	0.282	0.39
Greedy CSP	24.5	3	4	Sine	-0.255	0.362	0.357
Lomb-Scargle	24.5	3	4	Sine	0.011	0.145	0.124
Padded FFT	24.5	3	4	Sine	0.225	0.081	0.225
Standard CSP	25	3	1	Sine	-1.191	0.203	1.191
Conservative CSP	25	3	1	Sine	0.516	1.143	0.99
Greedy CSP	25	3	1	Sine	-0.006	0.632	0.508
Lomb-Scargle	25	3	1	Sine	0.066	0.371	0.305
Padded FFT	25	3	1	Sine	0.329	0.312	0.367
Standard CSP	25	3	2	Sine	-1.054	0.081	1.054
Conservative CSP	25	3	2	Sine	0.458	0.628	0.616
Greedy CSP	25	3	2	Sine	-0.234	0.411	0.378
Lomb-Scargle	25	3	2	Sine	0.021	0.26	0.226
Padded FFT	25	3	2	Sine	0.257	0.146	0.261
Standard CSP	25	3	4	Sine	-1.001	0.01	1.001
Conservative CSP	25	3	4	Sine	0.363	0.278	0.379
Greedy CSP	25	3	4	Sine	-0.261	0.362	0.351
Lomb-Scargle	25	3	4	Sine	-0.022	0.22	0.195
Padded FFT	25	3	4	Sine	0.261	0.084	0.261
Standard CSP	25.5	3	1	Sine	-1.642	0.168	1.642
Conservative CSP	25.5	3	1	Sine	0.301	1.152	0.931
Greedy CSP	25.5	3	1	Sine	-0.152	0.707	0.56
Lomb-Scargle	25.5	3	1	Sine	-0.011	0.348	0.277
Padded FFT	25.5	3	1	Sine	0.301	0.3	0.345
Standard CSP	25.5	3	2	Sine	-1.545	0.077	1.545
Conservative CSP	25.5	3	2	Sine	0.335	0.606	0.551
Greedy CSP	25.5	3	2	Sine	-0.313	0.442	0.431
Lomb-Scargle	25.5	3	2	Sine	-0.008	0.31	0.264
Padded FFT	25.5	3	2	Sine	0.293	0.19	0.305
Standard CSP	25.5	3	4	Sine	-1.5	0	1.5
Conservative CSP	25.5	3	4	Sine	0.366	0.278	0.38
Greedy CSP	25.5	3	4	Sine	-0.338	0.33	0.372
Lomb-Scargle	25.5	3	4	Sine	-0.047	0.285	0.253
Padded FFT	25.5	3	4	Sine	0.276	0.117	0.276
Standard CSP	22.5	6	1	Sine	0.042	0.219	0.176
Conservative CSP	22.5	6	1	Sine	0.118	0.352	0.294
Greedy CSP	22.5	6	1	Sine	-0.025	0.199	0.163
Lomb-Scargle	22.5	6	1	Sine	-0.005	0.086	0.069
Padded FFT	22.5	6	1	Sine	0.007	0.081	0.065
Standard CSP	22.5	6	2	Sine	0.06	0.117	0.1
Conservative CSP	22.5	6	2	Sine	0.1	0.19	0.168
Greedy CSP	22.5	6	2	Sine	-0.044	0.113	0.09
Lomb-Scargle	22.5	6	2	Sine	0.014	0.058	0.05
Padded FFT	22.5	6	2	Sine	0.013	0.039	0.031
Standard CSP	22.5	6	4	Sine	0.055	0.054	0.057
Conservative CSP	22.5	6	4	Sine	0.114	0.098	0.12
Greedy CSP	22.5	6	4	Sine	-0.021	0.066	0.045
Lomb-Scargle	22.5	6	4	Sine	-0.007	0.054	0.048
Padded FFT	22.5	6	4	Sine	0.007	0.022	0.015
Standard CSP	23	6	1	Sine	0.088	0.229	0.202
Conservative CSP	23	6	1	Sine	0.144	0.349	0.304
Greedy CSP	23	6	1	Sine	-0.023	0.221	0.171
Lomb-Scargle	23	6	1	Sine	0.002	0.092	0.074
Padded FFT	23	6	1	Sine	0.018	0.099	0.08
Standard CSP	23	6	2	Sine	0.068	0.099	0.09
Conservative CSP	23	6	2	Sine	0.115	0.215	0.195
Greedy CSP	23	6	2	Sine	-0.035	0.106	0.085
Lomb-Scargle	23	6	2	Sine	0.001	0.044	0.036
Padded FFT	23	6	2	Sine	0.014	0.042	0.035
Standard CSP	23	6	4	Sine	0.063	0.061	0.067
Conservative CSP	23	6	4	Sine	0.133	0.097	0.135
Greedy CSP	23	6	4	Sine	-0.049	0.059	0.053
Lomb-Scargle	23	6	4	Sine	-0.004	0.03	0.026
Padded FFT	23	6	4	Sine	0.014	0.023	0.02
Standard CSP	23.5	6	1	Sine	0.095	0.181	0.157
Conservative CSP	23.5	6	1	Sine	0.135	0.351	0.291
Greedy CSP	23.5	6	1	Sine	-0.009	0.206	0.163
Lomb-Scargle	23.5	6	1	Sine	-0.008	0.102	0.081
Padded FFT	23.5	6	1	Sine	0.018	0.096	0.079
Standard CSP	23.5	6	2	Sine	0.05	0.111	0.088
Conservative CSP	23.5	6	2	Sine	0.111	0.216	0.185
Greedy CSP	23.5	6	2	Sine	-0.032	0.114	0.088
Lomb-Scargle	23.5	6	2	Sine	0	0.054	0.046
Padded FFT	23.5	6	2	Sine	0.017	0.044	0.038
Standard CSP	23.5	6	4	Sine	0.072	0.059	0.072
Conservative CSP	23.5	6	4	Sine	0.132	0.114	0.142
Greedy CSP	23.5	6	4	Sine	-0.021	0.071	0.049
Lomb-Scargle	23.5	6	4	Sine	-0.006	0.045	0.039
Padded FFT	23.5	6	4	Sine	0.023	0.023	0.027
Standard CSP	24	6	1	Sine	-0.109	0.129	0.109
Conservative CSP	24	6	1	Sine	0.123	0.367	0.309
Greedy CSP	24	6	1	Sine	-0.018	0.227	0.176
Lomb-Scargle	24	6	1	Sine	0.018	0.085	0.067
Padded FFT	24	6	1	Sine	0.039	0.086	0.078
Standard CSP	24	6	2	Sine	-0.045	0.073	0.045
Conservative CSP	24	6	2	Sine	0.1	0.214	0.186
Greedy CSP	24	6	2	Sine	-0.022	0.136	0.11
Lomb-Scargle	24	6	2	Sine	0.005	0.045	0.036
Padded FFT	24	6	2	Sine	0.027	0.048	0.044
Standard CSP	24	6	4	Sine	-0.005	0.022	0.005
Conservative CSP	24	6	4	Sine	0.143	0.099	0.145
Greedy CSP	24	6	4	Sine	-0.02	0.09	0.07
Lomb-Scargle	24	6	4	Sine	0.002	0.026	0.023
Padded FFT	24	6	4	Sine	0.025	0.028	0.031
Standard CSP	24.5	6	1	Sine	-0.518	0.18	0.544
Conservative CSP	24.5	6	1	Sine	0.104	0.398	0.322
Greedy CSP	24.5	6	1	Sine	-0.07	0.207	0.168
Lomb-Scargle	24.5	6	1	Sine	-0.015	0.099	0.083
Padded FFT	24.5	6	1	Sine	0.003	0.097	0.079
Standard CSP	24.5	6	2	Sine	-0.501	0.01	0.501
Conservative CSP	24.5	6	2	Sine	0.134	0.208	0.192
Greedy CSP	24.5	6	2	Sine	-0.009	0.122	0.093
Lomb-Scargle	24.5	6	2	Sine	-0.005	0.062	0.051
Padded FFT	24.5	6	2	Sine	0.026	0.047	0.042
Standard CSP	24.5	6	4	Sine	-0.5	0	0.5
Conservative CSP	24.5	6	4	Sine	0.104	0.104	0.118
Greedy CSP	24.5	6	4	Sine	-0.047	0.092	0.075
Lomb-Scargle	24.5	6	4	Sine	0.004	0.056	0.05
Padded FFT	24.5	6	4	Sine	0.029	0.024	0.031
Standard CSP	25	6	1	Sine	-0.081	0.442	0.331
Conservative CSP	25	6	1	Sine	0.144	0.354	0.298
Greedy CSP	25	6	1	Sine	-0.056	0.203	0.166
Lomb-Scargle	25	6	1	Sine	0	0.096	0.075
Padded FFT	25	6	1	Sine	0.022	0.098	0.082
Standard CSP	25	6	2	Sine	0.048	0.279	0.176
Conservative CSP	25	6	2	Sine	0.127	0.197	0.179
Greedy CSP	25	6	2	Sine	-0.024	0.122	0.096
Lomb-Scargle	25	6	2	Sine	-0.005	0.066	0.056
Padded FFT	25	6	2	Sine	0.022	0.054	0.049
Standard CSP	25	6	4	Sine	0.08	0.173	0.122
Conservative CSP	25	6	4	Sine	0.147	0.105	0.151
Greedy CSP	25	6	4	Sine	-0.046	0.067	0.056
Lomb-Scargle	25	6	4	Sine	0.005	0.056	0.048
Padded FFT	25	6	4	Sine	0.029	0.029	0.033
Standard CSP	25.5	6	1	Sine	0.048	0.336	0.276
Conservative CSP	25.5	6	1	Sine	0.128	0.418	0.344
Greedy CSP	25.5	6	1	Sine	-0.074	0.262	0.206
Lomb-Scargle	25.5	6	1	Sine	-0.02	0.094	0.077
Padded FFT	25.5	6	1	Sine	0.008	0.113	0.089
Standard CSP	25.5	6	2	Sine	0.118	0.152	0.152
Conservative CSP	25.5	6	2	Sine	0.128	0.21	0.198
Greedy CSP	25.5	6	2	Sine	-0.021	0.145	0.111
Lomb-Scargle	25.5	6	2	Sine	-0.002	0.068	0.054
Padded FFT	25.5	6	2	Sine	0.018	0.058	0.048
Standard CSP	25.5	6	4	Sine	0.096	0.08	0.098
Conservative CSP	25.5	6	4	Sine	0.142	0.124	0.154
Greedy CSP	25.5	6	4	Sine	-0.042	0.077	0.064
Lomb-Scargle	25.5	6	4	Sine	0	0.049	0.043
Padded FFT	25.5	6	4	Sine	0.017	0.028	0.029

### Sheet: Supp Table 4
methodName	period	Days	amp	rhyFuncName	meanError	sdError	meanAbsError
Standard CSP	22.5	3	2	Sine	0.127	0.435	0.377
Conservative CSP	22.5	3	2	Sine	0.19	0.703	0.57
Greedy CSP	22.5	3	2	Sine	-0.243	0.384	0.377
Lomb-Scargle	22.5	3	2	Sine	-0.002	0.222	0.187
Padded FFT	22.5	3	2	Sine	0.037	0.271	0.23
Standard CSP	23	3	2	Sine	0.293	0.416	0.4
Conservative CSP	23	3	2	Sine	0.343	0.856	0.723
Greedy CSP	23	3	2	Sine	-0.203	0.41	0.33
Lomb-Scargle	23	3	2	Sine	0.048	0.215	0.185
Padded FFT	23	3	2	Sine	0.11	0.252	0.224
Standard CSP	23.5	3	2	Sine	0.183	0.297	0.307
Conservative CSP	23.5	3	2	Sine	0.503	0.765	0.733
Greedy CSP	23.5	3	2	Sine	-0.133	0.475	0.407
Lomb-Scargle	23.5	3	2	Sine	0.007	0.261	0.207
Padded FFT	23.5	3	2	Sine	0.134	0.296	0.254
Standard CSP	24	3	2	Sine	-0.187	0.265	0.187
Conservative CSP	24	3	2	Sine	0.44	0.814	0.747
Greedy CSP	24	3	2	Sine	-0.163	0.516	0.423
Lomb-Scargle	24	3	2	Sine	0.059	0.205	0.166
Padded FFT	24	3	2	Sine	0.211	0.274	0.289
Standard CSP	24.5	3	2	Sine	-0.587	0.181	0.587
Conservative CSP	24.5	3	2	Sine	0.417	0.809	0.733
Greedy CSP	24.5	3	2	Sine	-0.183	0.549	0.487
Lomb-Scargle	24.5	3	2	Sine	-0.023	0.248	0.192
Padded FFT	24.5	3	2	Sine	0.19	0.281	0.282
Standard CSP	25	3	2	Sine	-1.043	0.122	1.043
Conservative CSP	25	3	2	Sine	0.387	0.804	0.713
Greedy CSP	25	3	2	Sine	-0.213	0.52	0.44
Lomb-Scargle	25	3	2	Sine	0.043	0.31	0.257
Padded FFT	25	3	2	Sine	0.264	0.268	0.303
Standard CSP	25.5	3	2	Sine	-1.537	0.105	1.537
Conservative CSP	25.5	3	2	Sine	0.423	0.909	0.837
Greedy CSP	25.5	3	2	Sine	-0.337	0.571	0.523
Lomb-Scargle	25.5	3	2	Sine	-0.035	0.323	0.274
Padded FFT	25.5	3	2	Sine	0.313	0.311	0.364
Standard CSP	22.5	6	2	Sine	0.053	0.191	0.183
Conservative CSP	22.5	6	2	Sine	0.127	0.281	0.26
Greedy CSP	22.5	6	2	Sine	-0.047	0.168	0.17
Lomb-Scargle	22.5	6	2	Sine	-0.002	0.076	0.055
Padded FFT	22.5	6	2	Sine	0.009	0.076	0.06
Standard CSP	23	6	2	Sine	0.05	0.173	0.097
Conservative CSP	23	6	2	Sine	0.16	0.286	0.247
Greedy CSP	23	6	2	Sine	-0.05	0.153	0.077
Lomb-Scargle	23	6	2	Sine	0.009	0.072	0.054
Padded FFT	23	6	2	Sine	0.015	0.079	0.062
Standard CSP	23.5	6	2	Sine	0.073	0.196	0.19
Conservative CSP	23.5	6	2	Sine	0.103	0.331	0.293
Greedy CSP	23.5	6	2	Sine	-0.057	0.184	0.18
Lomb-Scargle	23.5	6	2	Sine	-0.003	0.071	0.056
Padded FFT	23.5	6	2	Sine	0.016	0.074	0.061
Standard CSP	24	6	2	Sine	-0.02	0.08	0.02
Conservative CSP	24	6	2	Sine	0.077	0.307	0.217
Greedy CSP	24	6	2	Sine	-0.043	0.181	0.103
Lomb-Scargle	24	6	2	Sine	-0.003	0.077	0.059
Padded FFT	24	6	2	Sine	0.026	0.09	0.074
Standard CSP	24.5	6	2	Sine	-0.5	0	0.5
Conservative CSP	24.5	6	2	Sine	0.133	0.316	0.29
Greedy CSP	24.5	6	2	Sine	-0.057	0.19	0.183
Lomb-Scargle	24.5	6	2	Sine	-0.016	0.095	0.076
Padded FFT	24.5	6	2	Sine	0.014	0.085	0.069
Standard CSP	25	6	2	Sine	-0.12	0.52	0.36
Conservative CSP	25	6	2	Sine	0.147	0.315	0.253
Greedy CSP	25	6	2	Sine	-0.03	0.196	0.117
Lomb-Scargle	25	6	2	Sine	0.014	0.095	0.076
Padded FFT	25	6	2	Sine	0.036	0.099	0.081
Standard CSP	25.5	6	2	Sine	0.043	0.235	0.21
Conservative CSP	25.5	6	2	Sine	0.07	0.297	0.257
Greedy CSP	25.5	6	2	Sine	-0.063	0.21	0.197
Lomb-Scargle	25.5	6	2	Sine	-0.021	0.093	0.079
Padded FFT	25.5	6	2	Sine	-0.002	0.103	0.085
Standard CSP	22.5	12	2	Sine	0.067	0.154	0.167
Conservative CSP	22.5	12	2	Sine	0.073	0.15	0.167
Greedy CSP	22.5	12	2	Sine	-0.037	0.163	0.167
Lomb-Scargle	22.5	12	2	Sine	-0.004	0.029	0.022
Padded FFT	22.5	12	2	Sine	-0.003	0.03	0.024
Standard CSP	23	12	2	Sine	0	0	0
Conservative CSP	23	12	2	Sine	0	0	0
Greedy CSP	23	12	2	Sine	0	0	0
Lomb-Scargle	23	12	2	Sine	0.004	0.028	0.022
Padded FFT	23	12	2	Sine	0.002	0.028	0.021
Standard CSP	23.5	12	2	Sine	0.087	0.143	0.167
Conservative CSP	23.5	12	2	Sine	0.063	0.155	0.167
Greedy CSP	23.5	12	2	Sine	-0.013	0.167	0.167
Lomb-Scargle	23.5	12	2	Sine	0.003	0.027	0.023
Padded FFT	23.5	12	2	Sine	0.004	0.028	0.023
Standard CSP	24	12	2	Sine	0	0	0
Conservative CSP	24	12	2	Sine	0.003	0.033	0.003
Greedy CSP	24	12	2	Sine	0	0	0
Lomb-Scargle	24	12	2	Sine	0.001	0.023	0.017
Padded FFT	24	12	2	Sine	0	0.026	0.02
Standard CSP	24.5	12	2	Sine	0.077	0.149	0.167
Conservative CSP	24.5	12	2	Sine	0.08	0.147	0.167
Greedy CSP	24.5	12	2	Sine	-0.013	0.167	0.167
Lomb-Scargle	24.5	12	2	Sine	0	0.031	0.024
Padded FFT	24.5	12	2	Sine	-0.003	0.029	0.021
Standard CSP	25	12	2	Sine	0	0	0
Conservative CSP	25	12	2	Sine	0.007	0.047	0.007
Greedy CSP	25	12	2	Sine	0	0	0
Lomb-Scargle	25	12	2	Sine	0.006	0.033	0.026
Padded FFT	25	12	2	Sine	0.006	0.035	0.029
Standard CSP	25.5	12	2	Sine	0.067	0.154	0.167
Conservative CSP	25.5	12	2	Sine	0.093	0.139	0.167
Greedy CSP	25.5	12	2	Sine	-0.02	0.166	0.167
Lomb-Scargle	25.5	12	2	Sine	-0.002	0.03	0.024
Padded FFT	25.5	12	2	Sine	-0.002	0.034	0.027

### Sheet: Supp Table 5
methodName	period	Days	amp	rhyFuncName	meanError	sdError	meanAbsError
Standard CSP	22.5	3	2	Sine	0.247	0.47	0.415
Conservative CSP	22.5	3	2	Sine	0.264	0.905	0.75
Greedy CSP	22.5	3	2	Sine	-0.126	0.511	0.424
Lomb-Scargle	22.5	3	2	Sine	0.033	0.2	0.167
Padded FFT	22.5	3	2	Sine	0.063	0.225	0.192
Standard CSP	22.5	3	2	Sawtooth	0.084	0.446	0.366
Conservative CSP	22.5	3	2	Sawtooth	0.311	0.79	0.661
Greedy CSP	22.5	3	2	Sawtooth	-0.249	0.431	0.411
Lomb-Scargle	22.5	3	2	Sawtooth	0.023	0.243	0.196
Padded FFT	22.5	3	2	Sawtooth	0.07	0.306	0.259
Standard CSP	22.5	3	2	Square	0.112	0.385	0.314
Conservative CSP	22.5	3	2	Square	0.303	0.603	0.535
Greedy CSP	22.5	3	2	Square	-0.193	0.323	0.299
Lomb-Scargle	22.5	3	2	Square	-0.012	0.219	0.173
Padded FFT	22.5	3	2	Square	0.045	0.253	0.204
Standard CSP	23	3	2	Sine	0.234	0.447	0.412
Conservative CSP	23	3	2	Sine	0.345	0.794	0.699
Greedy CSP	23	3	2	Sine	-0.286	0.581	0.512
Lomb-Scargle	23	3	2	Sine	0.049	0.257	0.213
Padded FFT	23	3	2	Sine	0.133	0.264	0.239
Standard CSP	23	3	2	Sawtooth	0.144	0.34	0.294
Conservative CSP	23	3	2	Sawtooth	0.225	0.867	0.677
Greedy CSP	23	3	2	Sawtooth	-0.236	0.409	0.376
Lomb-Scargle	23	3	2	Sawtooth	0.014	0.286	0.243
Padded FFT	23	3	2	Sawtooth	0.101	0.338	0.274
Standard CSP	23	3	2	Square	0.127	0.326	0.281
Conservative CSP	23	3	2	Square	0.178	0.62	0.48
Greedy CSP	23	3	2	Square	-0.16	0.331	0.292
Lomb-Scargle	23	3	2	Square	-0.004	0.231	0.194
Padded FFT	23	3	2	Square	0.079	0.267	0.227
Standard CSP	23.5	3	2	Sine	-0.003	0.373	0.289
Conservative CSP	23.5	3	2	Sine	0.369	0.805	0.667
Greedy CSP	23.5	3	2	Sine	-0.24	0.6	0.498
Lomb-Scargle	23.5	3	2	Sine	0.005	0.205	0.155
Padded FFT	23.5	3	2	Sine	0.151	0.242	0.224
Standard CSP	23.5	3	2	Sawtooth	0.011	0.33	0.269
Conservative CSP	23.5	3	2	Sawtooth	0.142	0.898	0.754
Greedy CSP	23.5	3	2	Sawtooth	-0.157	0.461	0.393
Lomb-Scargle	23.5	3	2	Sawtooth	-0.017	0.259	0.205
Padded FFT	23.5	3	2	Sawtooth	0.129	0.294	0.239
Standard CSP	23.5	3	2	Square	0.05	0.281	0.234
Conservative CSP	23.5	3	2	Square	0.218	0.606	0.494
Greedy CSP	23.5	3	2	Square	-0.106	0.394	0.31
Lomb-Scargle	23.5	3	2	Square	0.008	0.212	0.17
Padded FFT	23.5	3	2	Square	0.159	0.227	0.232
Standard CSP	24	3	2	Sine	-0.296	0.293	0.296
Conservative CSP	24	3	2	Sine	0.462	0.957	0.868
Greedy CSP	24	3	2	Sine	-0.215	0.654	0.549
Lomb-Scargle	24	3	2	Sine	0.024	0.197	0.164
Padded FFT	24	3	2	Sine	0.199	0.235	0.247
Standard CSP	24	3	2	Sawtooth	-0.251	0.233	0.251
Conservative CSP	24	3	2	Sawtooth	0.15	0.848	0.662
Greedy CSP	24	3	2	Sawtooth	-0.175	0.532	0.451
Lomb-Scargle	24	3	2	Sawtooth	0.015	0.327	0.249
Padded FFT	24	3	2	Sawtooth	0.177	0.31	0.258
Standard CSP	24	3	2	Square	-0.207	0.2	0.207
Conservative CSP	24	3	2	Square	0.246	0.624	0.526
Greedy CSP	24	3	2	Square	-0.148	0.428	0.378
Lomb-Scargle	24	3	2	Square	-0.031	0.184	0.147
Padded FFT	24	3	2	Square	0.141	0.223	0.215
Standard CSP	24.5	3	2	Sine	-0.736	0.222	0.736
Conservative CSP	24.5	3	2	Sine	0.314	0.976	0.846
Greedy CSP	24.5	3	2	Sine	-0.158	0.652	0.538
Lomb-Scargle	24.5	3	2	Sine	0.049	0.293	0.227
Padded FFT	24.5	3	2	Sine	0.244	0.277	0.309
Standard CSP	24.5	3	2	Sawtooth	-0.675	0.196	0.675
Conservative CSP	24.5	3	2	Sawtooth	0.394	0.742	0.67
Greedy CSP	24.5	3	2	Sawtooth	-0.117	0.606	0.485
Lomb-Scargle	24.5	3	2	Sawtooth	0.053	0.358	0.28
Padded FFT	24.5	3	2	Sawtooth	0.271	0.312	0.316
Standard CSP	24.5	3	2	Square	-0.64	0.158	0.64
Conservative CSP	24.5	3	2	Square	0.199	0.616	0.523
Greedy CSP	24.5	3	2	Square	-0.089	0.404	0.325
Lomb-Scargle	24.5	3	2	Square	0.041	0.266	0.211
Padded FFT	24.5	3	2	Square	0.243	0.185	0.26
Standard CSP	25	3	2	Sine	-1.158	0.189	1.158
Conservative CSP	25	3	2	Sine	0.173	1.035	0.823
Greedy CSP	25	3	2	Sine	-0.268	0.67	0.574
Lomb-Scargle	25	3	2	Sine	-0.026	0.29	0.239
Padded FFT	25	3	2	Sine	0.211	0.225	0.253
Standard CSP	25	3	2	Sawtooth	-1.15	0.194	1.15
Conservative CSP	25	3	2	Sawtooth	0.323	0.765	0.651
Greedy CSP	25	3	2	Sawtooth	-0.099	0.554	0.469
Lomb-Scargle	25	3	2	Sawtooth	0.062	0.393	0.318
Padded FFT	25	3	2	Sawtooth	0.274	0.31	0.344
Standard CSP	25	3	2	Square	-1.092	0.107	1.092
Conservative CSP	25	3	2	Square	0.28	0.649	0.566
Greedy CSP	25	3	2	Square	-0.097	0.488	0.397
Lomb-Scargle	25	3	2	Square	0.008	0.321	0.262
Padded FFT	25	3	2	Square	0.304	0.239	0.318
Standard CSP	25.5	3	2	Sine	-1.632	0.173	1.632
Conservative CSP	25.5	3	2	Sine	0.334	1.039	0.872
Greedy CSP	25.5	3	2	Sine	-0.171	0.651	0.561
Lomb-Scargle	25.5	3	2	Sine	0.008	0.345	0.289
Padded FFT	25.5	3	2	Sine	0.3	0.287	0.335
Standard CSP	25.5	3	2	Sawtooth	-1.583	0.113	1.583
Conservative CSP	25.5	3	2	Sawtooth	0.265	0.903	0.793
Greedy CSP	25.5	3	2	Sawtooth	-0.193	0.628	0.511
Lomb-Scargle	25.5	3	2	Sawtooth	-0.045	0.401	0.338
Padded FFT	25.5	3	2	Sawtooth	0.237	0.298	0.316
Standard CSP	25.5	3	2	Square	-1.564	0.084	1.564
Conservative CSP	25.5	3	2	Square	0.182	0.62	0.49
Greedy CSP	25.5	3	2	Square	-0.112	0.432	0.35
Lomb-Scargle	25.5	3	2	Square	0.024	0.354	0.29
Padded FFT	25.5	3	2	Square	0.312	0.291	0.358
Standard CSP	22.5	6	2	Sine	0.03	0.18	0.138
Conservative CSP	22.5	6	2	Sine	0.066	0.349	0.296
Greedy CSP	22.5	6	2	Sine	-0.034	0.165	0.122
Lomb-Scargle	22.5	6	2	Sine	-0.011	0.078	0.065
Padded FFT	22.5	6	2	Sine	0.004	0.069	0.054
Standard CSP	22.5	6	2	Sawtooth	0.055	0.168	0.135
Conservative CSP	22.5	6	2	Sawtooth	0.134	0.294	0.274
Greedy CSP	22.5	6	2	Sawtooth	-0.013	0.156	0.121
Lomb-Scargle	22.5	6	2	Sawtooth	0.023	0.081	0.069
Padded FFT	22.5	6	2	Sawtooth	0.021	0.07	0.056
Standard CSP	22.5	6	2	Square	0.028	0.134	0.104
Conservative CSP	22.5	6	2	Square	0.054	0.262	0.208
Greedy CSP	22.5	6	2	Square	-0.036	0.114	0.088
Lomb-Scargle	22.5	6	2	Square	-0.011	0.084	0.07
Padded FFT	22.5	6	2	Square	0.008	0.064	0.05
Standard CSP	23	6	2	Sine	0.021	0.197	0.157
Conservative CSP	23	6	2	Sine	0.11	0.343	0.286
Greedy CSP	23	6	2	Sine	-0.065	0.181	0.153
Lomb-Scargle	23	6	2	Sine	-0.003	0.069	0.055
Padded FFT	23	6	2	Sine	0.004	0.067	0.053
Standard CSP	23	6	2	Sawtooth	0.051	0.18	0.145
Conservative CSP	23	6	2	Sawtooth	0.084	0.314	0.272
Greedy CSP	23	6	2	Sawtooth	-0.019	0.16	0.125
Lomb-Scargle	23	6	2	Sawtooth	-0.006	0.072	0.06
Padded FFT	23	6	2	Sawtooth	0.005	0.078	0.063
Standard CSP	23	6	2	Square	0.028	0.151	0.114
Conservative CSP	23	6	2	Square	0.077	0.223	0.187
Greedy CSP	23	6	2	Square	-0.037	0.138	0.109
Lomb-Scargle	23	6	2	Square	-0.018	0.066	0.057
Padded FFT	23	6	2	Square	0.004	0.063	0.051
Standard CSP	23.5	6	2	Sine	0.046	0.207	0.172
Conservative CSP	23.5	6	2	Sine	0.051	0.352	0.279
Greedy CSP	23.5	6	2	Sine	-0.042	0.193	0.16
Lomb-Scargle	23.5	6	2	Sine	-0.005	0.072	0.059
Padded FFT	23.5	6	2	Sine	0.02	0.065	0.056
Standard CSP	23.5	6	2	Sawtooth	0.025	0.168	0.135
Conservative CSP	23.5	6	2	Sawtooth	0.093	0.258	0.213
Greedy CSP	23.5	6	2	Sawtooth	-0.044	0.165	0.136
Lomb-Scargle	23.5	6	2	Sawtooth	0.004	0.087	0.068
Padded FFT	23.5	6	2	Sawtooth	0.023	0.076	0.065
Standard CSP	23.5	6	2	Square	0.043	0.13	0.107
Conservative CSP	23.5	6	2	Square	0.101	0.223	0.205
Greedy CSP	23.5	6	2	Square	-0.013	0.125	0.099
Lomb-Scargle	23.5	6	2	Square	-0.007	0.079	0.064
Padded FFT	23.5	6	2	Square	0.027	0.064	0.056
Standard CSP	24	6	2	Sine	-0.134	0.122	0.134
Conservative CSP	24	6	2	Sine	0.157	0.362	0.323
Greedy CSP	24	6	2	Sine	-0.057	0.228	0.191
Lomb-Scargle	24	6	2	Sine	-0.01	0.075	0.06
Padded FFT	24	6	2	Sine	0.02	0.083	0.067
Standard CSP	24	6	2	Sawtooth	-0.079	0.089	0.079
Conservative CSP	24	6	2	Sawtooth	0.037	0.26	0.211
Greedy CSP	24	6	2	Sawtooth	-0.02	0.164	0.13
Lomb-Scargle	24	6	2	Sawtooth	0	0.084	0.066
Padded FFT	24	6	2	Sawtooth	0.028	0.077	0.063
Standard CSP	24	6	2	Square	-0.053	0.074	0.053
Conservative CSP	24	6	2	Square	0.061	0.244	0.209
Greedy CSP	24	6	2	Square	-0.014	0.135	0.102
Lomb-Scargle	24	6	2	Square	-0.008	0.071	0.058
Padded FFT	24	6	2	Square	0.02	0.07	0.062
Standard CSP	24.5	6	2	Sine	-0.529	0.108	0.535
Conservative CSP	24.5	6	2	Sine	0.127	0.386	0.331
Greedy CSP	24.5	6	2	Sine	-0.026	0.215	0.17
Lomb-Scargle	24.5	6	2	Sine	0.007	0.086	0.067
Padded FFT	24.5	6	2	Sine	0.025	0.075	0.062
Standard CSP	24.5	6	2	Sawtooth	-0.516	0.076	0.518
Conservative CSP	24.5	6	2	Sawtooth	0.094	0.327	0.266
Greedy CSP	24.5	6	2	Sawtooth	-0.032	0.173	0.142
Lomb-Scargle	24.5	6	2	Sawtooth	-0.009	0.1	0.081
Padded FFT	24.5	6	2	Sawtooth	0.037	0.089	0.074
Standard CSP	24.5	6	2	Square	-0.506	0.024	0.506
Conservative CSP	24.5	6	2	Square	0.049	0.254	0.209
Greedy CSP	24.5	6	2	Square	-0.015	0.154	0.121
Lomb-Scargle	24.5	6	2	Square	0.014	0.084	0.072
Padded FFT	24.5	6	2	Square	0.029	0.074	0.063
Standard CSP	25	6	2	Sine	-0.096	0.434	0.324
Conservative CSP	25	6	2	Sine	0.072	0.379	0.304
Greedy CSP	25	6	2	Sine	-0.065	0.228	0.187
Lomb-Scargle	25	6	2	Sine	-0.013	0.09	0.075
Padded FFT	25	6	2	Sine	0.015	0.079	0.066
Standard CSP	25	6	2	Sawtooth	0.026	0.261	0.196
Conservative CSP	25	6	2	Sawtooth	0.122	0.322	0.278
Greedy CSP	25	6	2	Sawtooth	-0.051	0.178	0.143
Lomb-Scargle	25	6	2	Sawtooth	0.008	0.089	0.072
Padded FFT	25	6	2	Sawtooth	0.035	0.083	0.068
Standard CSP	25	6	2	Square	0.039	0.254	0.175
Conservative CSP	25	6	2	Square	0.088	0.237	0.204
Greedy CSP	25	6	2	Square	-0.031	0.15	0.111
Lomb-Scargle	25	6	2	Square	0.009	0.091	0.075
Padded FFT	25	6	2	Square	0.034	0.082	0.072
Standard CSP	25.5	6	2	Sine	0.085	0.274	0.231
Conservative CSP	25.5	6	2	Sine	0.083	0.338	0.273
Greedy CSP	25.5	6	2	Sine	-0.027	0.241	0.199
Lomb-Scargle	25.5	6	2	Sine	0.003	0.096	0.076
Padded FFT	25.5	6	2	Sine	0.028	0.09	0.073
Standard CSP	25.5	6	2	Sawtooth	0.104	0.231	0.194
Conservative CSP	25.5	6	2	Sawtooth	0.119	0.353	0.281
Greedy CSP	25.5	6	2	Sawtooth	-0.012	0.189	0.146
Lomb-Scargle	25.5	6	2	Sawtooth	0.008	0.104	0.08
Padded FFT	25.5	6	2	Sawtooth	0.031	0.109	0.09
Standard CSP	25.5	6	2	Square	0.07	0.192	0.164
Conservative CSP	25.5	6	2	Square	0.101	0.22	0.195
Greedy CSP	25.5	6	2	Square	-0.009	0.178	0.137
Lomb-Scargle	25.5	6	2	Square	0.012	0.079	0.066
Padded FFT	25.5	6	2	Square	0.03	0.073	0.064

### Sheet: Supp Table 6
methodName	period	Days	amp	rhyFuncName	meanError	sdError	meanAbsError
Standard CSP	22.5	3	1	Sine	0.138	0.705	0.57
Conservative CSP	22.5	3	1	Sine	0.23	1.705	1.408
Greedy CSP	22.5	3	1	Sine	-0.091	0.798	0.611
Lomb-Scargle	22.5	3	1	Sine	0.052	0.301	0.251
Padded FFT	22.5	3	1	Sine	0.082	0.357	0.302
Standard CSP	22.5	3	2	Sine	0.082	0.567	0.456
Conservative CSP	22.5	3	2	Sine	0.245	0.965	0.785
Greedy CSP	22.5	3	2	Sine	-0.28	0.491	0.478
Lomb-Scargle	22.5	3	2	Sine	0.022	0.233	0.191
Padded FFT	22.5	3	2	Sine	0.056	0.266	0.222
Standard CSP	22.5	3	4	Sine	0.195	0.385	0.351
Conservative CSP	22.5	3	4	Sine	0.369	0.518	0.521
Greedy CSP	22.5	3	4	Sine	-0.218	0.331	0.324
Lomb-Scargle	22.5	3	4	Sine	0.004	0.176	0.141
Padded FFT	22.5	3	4	Sine	0.048	0.199	0.162
Standard CSP	23	3	1	Sine	0.027	0.625	0.517
Conservative CSP	23	3	1	Sine	0.332	1.373	1.13
Greedy CSP	23	3	1	Sine	-0.237	0.841	0.709
Lomb-Scargle	23	3	1	Sine	0.087	0.383	0.315
Padded FFT	23	3	1	Sine	0.179	0.422	0.364
Standard CSP	23	3	2	Sine	0.085	0.414	0.327
Conservative CSP	23	3	2	Sine	0.315	0.935	0.789
Greedy CSP	23	3	2	Sine	-0.229	0.406	0.375
Lomb-Scargle	23	3	2	Sine	0.007	0.245	0.204
Padded FFT	23	3	2	Sine	0.075	0.254	0.219
Standard CSP	23	3	4	Sine	0.219	0.336	0.329
Conservative CSP	23	3	4	Sine	0.285	0.592	0.513
Greedy CSP	23	3	4	Sine	-0.22	0.343	0.334
Lomb-Scargle	23	3	4	Sine	0.013	0.186	0.155
Padded FFT	23	3	4	Sine	0.082	0.212	0.185
Standard CSP	23.5	3	1	Sine	-0.147	0.534	0.403
Conservative CSP	23.5	3	1	Sine	0.346	1.296	1.02
Greedy CSP	23.5	3	1	Sine	-0.239	0.944	0.769
Lomb-Scargle	23.5	3	1	Sine	0.027	0.296	0.222
Padded FFT	23.5	3	1	Sine	0.173	0.359	0.315
Standard CSP	23.5	3	2	Sine	-0.019	0.4	0.331
Conservative CSP	23.5	3	2	Sine	0.211	0.976	0.827
Greedy CSP	23.5	3	2	Sine	-0.226	0.581	0.512
Lomb-Scargle	23.5	3	2	Sine	-0.004	0.218	0.172
Padded FFT	23.5	3	2	Sine	0.135	0.229	0.206
Standard CSP	23.5	3	4	Sine	0.103	0.268	0.239
Conservative CSP	23.5	3	4	Sine	0.35	0.623	0.536
Greedy CSP	23.5	3	4	Sine	-0.102	0.415	0.346
Lomb-Scargle	23.5	3	4	Sine	0.016	0.167	0.133
Padded FFT	23.5	3	4	Sine	0.143	0.183	0.192
Standard CSP	24	3	1	Sine	-0.495	0.44	0.495
Conservative CSP	24	3	1	Sine	0.589	1.397	1.235
Greedy CSP	24	3	1	Sine	-0.139	1.012	0.805
Lomb-Scargle	24	3	1	Sine	0.021	0.313	0.26
Padded FFT	24	3	1	Sine	0.194	0.379	0.34
Standard CSP	24	3	2	Sine	-0.316	0.299	0.316
Conservative CSP	24	3	2	Sine	0.289	1.008	0.805
Greedy CSP	24	3	2	Sine	-0.214	0.609	0.522
Lomb-Scargle	24	3	2	Sine	-0.001	0.225	0.178
Padded FFT	24	3	2	Sine	0.175	0.244	0.235
Standard CSP	24	3	4	Sine	-0.176	0.171	0.176
Conservative CSP	24	3	4	Sine	0.266	0.632	0.532
Greedy CSP	24	3	4	Sine	-0.184	0.45	0.388
Lomb-Scargle	24	3	4	Sine	-0.018	0.122	0.095
Padded FFT	24	3	4	Sine	0.152	0.18	0.195
Standard CSP	24.5	3	1	Sine	-0.888	0.541	0.946
Conservative CSP	24.5	3	1	Sine	0.245	1.484	1.187
Greedy CSP	24.5	3	1	Sine	-0.104	1.043	0.836
Lomb-Scargle	24.5	3	1	Sine	0.09	0.432	0.33
Padded FFT	24.5	3	1	Sine	0.282	0.458	0.431
Standard CSP	24.5	3	2	Sine	-0.7	0.202	0.7
Conservative CSP	24.5	3	2	Sine	0.23	1.007	0.78
Greedy CSP	24.5	3	2	Sine	-0.165	0.63	0.531
Lomb-Scargle	24.5	3	2	Sine	0.025	0.238	0.195
Padded FFT	24.5	3	2	Sine	0.265	0.239	0.295
Standard CSP	24.5	3	4	Sine	-0.615	0.123	0.615
Conservative CSP	24.5	3	4	Sine	0.394	0.632	0.584
Greedy CSP	24.5	3	4	Sine	-0.188	0.477	0.418
Lomb-Scargle	24.5	3	4	Sine	0.021	0.196	0.16
Padded FFT	24.5	3	4	Sine	0.232	0.148	0.241
Standard CSP	25	3	1	Sine	-1.301	0.545	1.351
Conservative CSP	25	3	1	Sine	0.205	1.534	1.291
Greedy CSP	25	3	1	Sine	-0.156	1.02	0.836
Lomb-Scargle	25	3	1	Sine	-0.06	0.384	0.317
Padded FFT	25	3	1	Sine	0.193	0.361	0.326
Standard CSP	25	3	2	Sine	-1.161	0.181	1.161
Conservative CSP	25	3	2	Sine	0.386	0.883	0.776
Greedy CSP	25	3	2	Sine	-0.116	0.656	0.534
Lomb-Scargle	25	3	2	Sine	0.024	0.298	0.244
Padded FFT	25	3	2	Sine	0.251	0.271	0.31
Standard CSP	25	3	4	Sine	-1.079	0.096	1.079
Conservative CSP	25	3	4	Sine	0.357	0.645	0.603
Greedy CSP	25	3	4	Sine	-0.179	0.494	0.413
Lomb-Scargle	25	3	4	Sine	-0.002	0.267	0.219
Padded FFT	25	3	4	Sine	0.286	0.172	0.288
Standard CSP	25.5	3	1	Sine	-1.609	0.891	1.779
Conservative CSP	25.5	3	1	Sine	0.136	1.317	1.08
Greedy CSP	25.5	3	1	Sine	0.035	1.19	0.963
Lomb-Scargle	25.5	3	1	Sine	0.023	0.454	0.364
Padded FFT	25.5	3	1	Sine	0.326	0.47	0.441
Standard CSP	25.5	3	2	Sine	-1.621	0.158	1.621
Conservative CSP	25.5	3	2	Sine	0.418	1.009	0.898
Greedy CSP	25.5	3	2	Sine	-0.253	0.711	0.587
Lomb-Scargle	25.5	3	2	Sine	-0.036	0.335	0.279
Padded FFT	25.5	3	2	Sine	0.243	0.269	0.3
Standard CSP	25.5	3	4	Sine	-1.551	0.063	1.551
Conservative CSP	25.5	3	4	Sine	0.294	0.61	0.518
Greedy CSP	25.5	3	4	Sine	-0.218	0.472	0.412
Lomb-Scargle	25.5	3	4	Sine	-0.004	0.307	0.252
Padded FFT	25.5	3	4	Sine	0.313	0.206	0.329
Standard CSP	22.5	6	1	Sine	0.03	0.335	0.262
Conservative CSP	22.5	6	1	Sine	0.006	0.549	0.45
Greedy CSP	22.5	6	1	Sine	-0.027	0.305	0.237
Lomb-Scargle	22.5	6	1	Sine	-0.01	0.117	0.095
Padded FFT	22.5	6	1	Sine	0.004	0.114	0.091
Standard CSP	22.5	6	2	Sine	0.076	0.198	0.17
Conservative CSP	22.5	6	2	Sine	0.124	0.352	0.308
Greedy CSP	22.5	6	2	Sine	-0.012	0.19	0.152
Lomb-Scargle	22.5	6	2	Sine	0.019	0.075	0.064
Padded FFT	22.5	6	2	Sine	0.019	0.065	0.053
Standard CSP	22.5	6	4	Sine	0.05	0.142	0.116
Conservative CSP	22.5	6	4	Sine	0.109	0.223	0.199
Greedy CSP	22.5	6	4	Sine	-0.032	0.121	0.094
Lomb-Scargle	22.5	6	4	Sine	-0.007	0.067	0.056
Padded FFT	22.5	6	4	Sine	0.007	0.048	0.036
Standard CSP	23	6	1	Sine	0.013	0.271	0.219
Conservative CSP	23	6	1	Sine	0.097	0.549	0.437
Greedy CSP	23	6	1	Sine	-0.085	0.252	0.209
Lomb-Scargle	23	6	1	Sine	-0.01	0.099	0.079
Padded FFT	23	6	1	Sine	-0.005	0.105	0.085
Standard CSP	23	6	2	Sine	0.052	0.203	0.16
Conservative CSP	23	6	2	Sine	0.1	0.35	0.286
Greedy CSP	23	6	2	Sine	-0.026	0.194	0.15
Lomb-Scargle	23	6	2	Sine	-0.002	0.072	0.06
Padded FFT	23	6	2	Sine	0.005	0.074	0.06
Standard CSP	23	6	4	Sine	0.057	0.138	0.115
Conservative CSP	23	6	4	Sine	0.111	0.212	0.189
Greedy CSP	23	6	4	Sine	-0.04	0.139	0.11
Lomb-Scargle	23	6	4	Sine	-0.015	0.05	0.044
Padded FFT	23	6	4	Sine	0.006	0.046	0.036
Standard CSP	23.5	6	1	Sine	0.013	0.311	0.253
Conservative CSP	23.5	6	1	Sine	0.119	0.518	0.423
Greedy CSP	23.5	6	1	Sine	-0.054	0.317	0.254
Lomb-Scargle	23.5	6	1	Sine	-0.003	0.108	0.089
Padded FFT	23.5	6	1	Sine	0.022	0.111	0.092
Standard CSP	23.5	6	2	Sine	0.042	0.186	0.152
Conservative CSP	23.5	6	2	Sine	0.146	0.275	0.252
Greedy CSP	23.5	6	2	Sine	-0.068	0.19	0.15
Lomb-Scargle	23.5	6	2	Sine	-0.001	0.082	0.066
Padded FFT	23.5	6	2	Sine	0.018	0.076	0.062
Standard CSP	23.5	6	4	Sine	0.054	0.141	0.124
Conservative CSP	23.5	6	4	Sine	0.148	0.229	0.228
Greedy CSP	23.5	6	4	Sine	-0.017	0.132	0.105
Lomb-Scargle	23.5	6	4	Sine	-0.003	0.061	0.051
Padded FFT	23.5	6	4	Sine	0.027	0.05	0.046
Standard CSP	24	6	1	Sine	-0.192	0.201	0.208
Conservative CSP	24	6	1	Sine	0.138	0.538	0.45
Greedy CSP	24	6	1	Sine	-0.04	0.318	0.262
Lomb-Scargle	24	6	1	Sine	-0.012	0.121	0.096
Padded FFT	24	6	1	Sine	0.017	0.139	0.107
Standard CSP	24	6	2	Sine	-0.106	0.127	0.106
Conservative CSP	24	6	2	Sine	0.116	0.339	0.27
Greedy CSP	24	6	2	Sine	-0.013	0.196	0.159
Lomb-Scargle	24	6	2	Sine	0.005	0.075	0.059
Padded FFT	24	6	2	Sine	0.031	0.074	0.064
Standard CSP	24	6	4	Sine	-0.055	0.073	0.055
Conservative CSP	24	6	4	Sine	0.071	0.24	0.201
Greedy CSP	24	6	4	Sine	-0.03	0.147	0.118
Lomb-Scargle	24	6	4	Sine	-0.006	0.05	0.041
Padded FFT	24	6	4	Sine	0.022	0.052	0.048
Standard CSP	24.5	6	1	Sine	-0.432	0.375	0.542
Conservative CSP	24.5	6	1	Sine	0.076	0.538	0.448
Greedy CSP	24.5	6	1	Sine	-0.023	0.312	0.253
Lomb-Scargle	24.5	6	1	Sine	0.002	0.123	0.094
Padded FFT	24.5	6	1	Sine	0.02	0.12	0.096
Standard CSP	24.5	6	2	Sine	-0.518	0.097	0.524
Conservative CSP	24.5	6	2	Sine	0.128	0.371	0.318
Greedy CSP	24.5	6	2	Sine	-0.033	0.212	0.179
Lomb-Scargle	24.5	6	2	Sine	-0.003	0.095	0.081
Padded FFT	24.5	6	2	Sine	0.031	0.085	0.065
Standard CSP	24.5	6	4	Sine	-0.503	0.017	0.503
Conservative CSP	24.5	6	4	Sine	0.133	0.247	0.229
Greedy CSP	24.5	6	4	Sine	-0.04	0.166	0.138
Lomb-Scargle	24.5	6	4	Sine	0.01	0.068	0.057
Padded FFT	24.5	6	4	Sine	0.026	0.058	0.051
Standard CSP	25	6	1	Sine	-0.133	0.54	0.445
Conservative CSP	25	6	1	Sine	-0.044	0.602	0.476
Greedy CSP	25	6	1	Sine	-0.045	0.311	0.255
Lomb-Scargle	25	6	1	Sine	-0.021	0.135	0.114
Padded FFT	25	6	1	Sine	0.012	0.134	0.111
Standard CSP	25	6	2	Sine	0.04	0.363	0.27
Conservative CSP	25	6	2	Sine	0.118	0.355	0.306
Greedy CSP	25	6	2	Sine	-0.028	0.226	0.186
Lomb-Scargle	25	6	2	Sine	0.01	0.079	0.064
Padded FFT	25	6	2	Sine	0.039	0.072	0.061
Standard CSP	25	6	4	Sine	-0.025	0.419	0.289
Conservative CSP	25	6	4	Sine	0.131	0.233	0.217
Greedy CSP	25	6	4	Sine	-0.047	0.145	0.113
Lomb-Scargle	25	6	4	Sine	0.009	0.077	0.064
Padded FFT	25	6	4	Sine	0.031	0.062	0.055
Standard CSP	25.5	6	1	Sine	0.079	0.404	0.341
Conservative CSP	25.5	6	1	Sine	0.074	0.557	0.44
Greedy CSP	25.5	6	1	Sine	-0.018	0.349	0.29
Lomb-Scargle	25.5	6	1	Sine	0.003	0.14	0.109
Padded FFT	25.5	6	1	Sine	0.033	0.136	0.112
Standard CSP	25.5	6	2	Sine	0.086	0.266	0.228
Conservative CSP	25.5	6	2	Sine	0.126	0.345	0.284
Greedy CSP	25.5	6	2	Sine	-0.018	0.216	0.174
Lomb-Scargle	25.5	6	2	Sine	0.007	0.101	0.075
Padded FFT	25.5	6	2	Sine	0.036	0.1	0.088
Standard CSP	25.5	6	4	Sine	0.086	0.193	0.176
Conservative CSP	25.5	6	4	Sine	0.135	0.235	0.219
Greedy CSP	25.5	6	4	Sine	-0.026	0.175	0.138
Lomb-Scargle	25.5	6	4	Sine	0.006	0.065	0.054
Padded FFT	25.5	6	4	Sine	0.023	0.056	0.05
